# Plant immune system activation is necessary for efficient interaction with auxin secreting beneficial bacteria

**DOI:** 10.1101/2021.03.23.436641

**Authors:** Elhanan Tzipilevich, Philip N. Benfey

**Affiliations:** Howard Hughes Medical Institute, Duke University, Durham, NC 27708, USA; Department of Biology, Duke University, Durham, NC 27708, USA

## Abstract

Plants continuously monitor the presence of microorganisms through their immune system to establish an adaptive response. Unlike immune recognition of pathogenic bacteria, how beneficial bacteria interact with the plant immune system is not well understood. Analysis of colonization of *Arabidopsis thaliana* by auxin producing beneficial bacteria revealed that activation of the plant immune system is necessary for efficient bacterial colonization and auxin secretion. A feedback loop is established in which bacterial colonization triggers an immune reaction and production of reactive oxygen species, which, in turn, stimulate auxin production by the bacteria. Auxin promotes bacterial survival and efficient root colonization, allowing the bacteria to inhibit fungal infection and promote plant health.
