## Supplementary material for "Plant immune system activation is necessary for efficient interaction with auxin secreting beneficial bacteria": Table S2

### Sheet: col0+bacteria enriched
Analysis Type:	PANTHER Overrepresentation Test (Released 20200728)
Annotation Version and Release Date:	GO Ontology database DOI: 10.5281/zenodo.3954044 Released 2020-07-16
Analyzed List:	upload_1 (Arabidopsis thaliana)
Reference List:	Arabidopsis thaliana (all genes in database)
Test Type:	FISHER
Correction:	FDR
GO biological process complete	Arabidopsis thaliana - REFLIST (27416)	upload_1 (594)	upload_1 (expected)	upload_1 (over/under)	upload_1 (fold Enrichment)	upload_1 (raw P-value)	upload_1 (FDR)
camalexin metabolic process	11	6	0.24	+	25.18	9e-07	7.58e-05
camalexin biosynthetic process	11	6	0.24	+	25.18	9e-07	7.48e-05
indole glucosinolate biosynthetic process	6	3	0.13	+	23.08	0.000725	0.0245
respiratory burst	6	3	0.13	+	23.08	0.000725	0.0244
toxin biosynthetic process	13	6	0.28	+	21.3	1.9e-06	0.000152
phytoalexin biosynthetic process	13	6	0.28	+	21.3	1.9e-06	0.00015
phytoalexin metabolic process	13	6	0.28	+	21.3	1.9e-06	0.000148
indole phytoalexin biosynthetic process	13	6	0.28	+	21.3	1.9e-06	0.000146
indole phytoalexin metabolic process	13	6	0.28	+	21.3	1.9e-06	0.000144
defense response by callose deposition	16	6	0.35	+	17.31	4.95e-06	0.000341
hydrogen sulfide biosynthetic process	8	3	0.17	+	17.31	0.00138	0.0413
indole glucosinolate metabolic process	16	6	0.35	+	17.31	4.95e-06	0.000337
indoleacetic acid biosynthetic process	11	4	0.24	+	16.78	0.000227	0.00943
defense response by cell wall thickening	17	6	0.37	+	16.29	6.58e-06	0.000428
indoleacetic acid metabolic process	12	4	0.26	+	15.38	0.000297	0.0116
defense response by callose deposition	25	8	0.54	+	14.77	3.39e-07	3.08e-05
indole-containing compound biosynthetic process	50	16	1.08	+	14.77	4.4e-13	7.31e-11
tryptophan biosynthetic process	23	7	0.5	+	14.05	2.48e-06	0.000183
indolalkylamine biosynthetic process	23	7	0.5	+	14.05	2.48e-06	0.000181
indolalkylamine metabolic process	31	9	0.67	+	13.4	1.24e-07	1.22e-05
tryptophan metabolic process	31	9	0.67	+	13.4	1.24e-07	1.2e-05
indole-containing compound metabolic process	73	21	1.58	+	13.28	5.7e-16	1e-13
response to insect	31	8	0.67	+	11.91	1.34e-06	0.000109
defense response to bacterium	44	11	0.95	+	11.54	1.83e-08	2.1e-06
response to chitin	139	32	3.01	+	10.63	3.87e-21	8.9e-19
cellular response to hypoxia	235	54	5.09	+	10.61	6.92e-35	4.14e-32
cellular response to oxygen levels	237	54	5.13	+	10.52	1e-34	5.46e-32
cellular response to decreased oxygen levels	237	54	5.13	+	10.52	1e-34	5.01e-32
auxin biosynthetic process	27	6	0.58	+	10.26	6.03e-05	0.00319
innate immune response-activating signal transduction	18	4	0.39	+	10.26	0.00108	0.034
induced systemic resistance	32	7	0.69	+	10.1	1.59e-05	0.000951
callose deposition in cell wall	28	6	0.61	+	9.89	7.19e-05	0.00374
cell wall macromolecule catabolic process	33	7	0.71	+	9.79	1.89e-05	0.00112
response to ozone	33	7	0.71	+	9.79	1.89e-05	0.00111
immune response-activating signal transduction	19	4	0.41	+	9.72	0.00129	0.0393
response to hypoxia (GO:0001666)	261	54	5.65	+	9.55	6.99e-33	2.99e-30
response to decreased oxygen levels (GO:0036293)	265	54	5.74	+	9.41	1.36e-32	5.44e-30
toxin metabolic process (GO:0009404)	59	12	1.28	+	9.39	3.04e-08	3.43e-06
response to oxygen levels (GO:0070482)	266	54	5.76	+	9.37	1.61e-32	6.02e-30
response to molecule of fungal origin (GO:0002238)	20	4	0.43	+	9.23	0.00152	0.0448
immune response-regulating signaling pathway (GO:0002764)	20	4	0.43	+	9.23	0.00152	0.0445
response to mechanical stimulus (GO:0009612)	20	4	0.43	+	9.23	0.00152	0.0443
callose localization (GO:0052545)	41	8	0.89	+	9.01	8.18e-06	0.000527
cell wall thickening (GO:0052386)	31	6	0.67	+	8.93	0.000118	0.00551
activation of innate immune response (GO:0002218)	32	6	0.69	+	8.65	0.000137	0.00628
response to oomycetes (GO:0002239)	96	18	2.08	+	8.65	3.54e-11	5.16e-09
defense response to fungus, incompatible interaction (GO:0009817)	49	9	1.06	+	8.48	3.45e-06	0.000248
polysaccharide localization (GO:0033037)	44	8	0.95	+	8.39	1.29e-05	0.000789
activation of immune response (GO:0002253)	33	6	0.71	+	8.39	0.00016	0.00707
systemic acquired resistance (GO:0009627)	62	11	1.34	+	8.19	3.85e-07	3.39e-05
aromatic amino acid family biosynthetic process (GO:0009073)	63	11	1.36	+	8.06	4.44e-07	3.85e-05
defense response, incompatible interaction (GO:0009814)	181	31	3.92	+	7.9	2.7e-17	5.22e-15
defense response to oomycetes (GO:0002229)	74	12	1.6	+	7.48	2.72e-07	2.54e-05
amine biosynthetic process (GO:0009309)	44	7	0.95	+	7.34	9.6e-05	0.00479
cellular biogenic amine biosynthetic process (GO:0042401)	44	7	0.95	+	7.34	9.6e-05	0.00475
S-glycoside biosynthetic process (GO:0016144)	39	6	0.84	+	7.1	0.000358	0.0129
glucosinolate biosynthetic process (GO:0019761)	39	6	0.84	+	7.1	0.000358	0.0128
glycosinolate biosynthetic process (GO:0019758)	39	6	0.84	+	7.1	0.000358	0.0127
immune response (GO:0006955)	313	48	6.78	+	7.08	2.82e-24	7.67e-22
plant-type hypersensitive response (GO:0009626)	46	7	1	+	7.02	0.000123	0.00567
response to amino acid (GO:0043200)	33	5	0.71	+	6.99	0.00119	0.0368
innate immune response (GO:0045087)	306	46	6.63	+	6.94	5.47e-23	1.36e-20
host programmed cell death induced by symbiont (GO:0034050)	47	7	1.02	+	6.87	0.000139	0.0063
aromatic amino acid family metabolic process (GO:0009072)	88	13	1.91	+	6.82	2.28e-07	2.17e-05
immune system process (GO:0002376)	361	53	7.82	+	6.78	6.66e-26	2.21e-23
response to organonitrogen compound (GO:0010243)	256	37	5.55	+	6.67	3.27e-18	6.53e-16
positive regulation of innate immune response (GO:0045089)	49	7	1.06	+	6.59	0.000176	0.00761
positive regulation of immune response (GO:0050778)	49	7	1.06	+	6.59	0.000176	0.00756
positive regulation of immune system process (GO:0002684)	49	7	1.06	+	6.59	0.000176	0.0075
cellular biogenic amine metabolic process (GO:0006576)	64	9	1.39	+	6.49	2.37e-05	0.00135
cellular amine metabolic process (GO:0044106)	64	9	1.39	+	6.49	2.37e-05	0.00134
immune effector process (GO:0002252)	66	9	1.43	+	6.29	2.95e-05	0.00162
programmed cell death (GO:0012501)	74	10	1.6	+	6.24	1.15e-05	0.000711
response to nitrogen compound (GO:1901698)	306	41	6.63	+	6.18	5.57e-19	1.15e-16
regulation of leaf senescence (GO:1900055)	45	6	0.97	+	6.15	0.00071	0.0242
defense response to bacterium (GO:0042742)	413	55	8.95	+	6.15	5.42e-25	1.54e-22
response to bacterium (GO:0009617)	506	67	10.96	+	6.11	3.65e-30	1.29e-27
toxin catabolic process (GO:0009407)	46	6	1	+	6.02	0.000789	0.0261
cellular response to organonitrogen compound (GO:0071417)	47	6	1.02	+	5.89	0.000874	0.0281
cell death (GO:0008219)	97	12	2.1	+	5.71	3.58e-06	0.000255
positive regulation of response to external stimulus (GO:0032103)	81	10	1.75	+	5.7	2.35e-05	0.00135
cellular response to nitrogen compound (GO:1901699)	66	8	1.43	+	5.59	0.000172	0.00757
secondary metabolite biosynthetic process (GO:0044550)	143	17	3.1	+	5.49	5.89e-08	6.3e-06
cell surface receptor signaling pathway (GO:0007166)	51	6	1.1	+	5.43	0.00129	0.0397
auxin metabolic process (GO:0009850)	51	6	1.1	+	5.43	0.00129	0.0395
regulation of immune response (GO:0050776)	111	13	2.4	+	5.41	2.46e-06	0.000184
response to salicylic acid (GO:0009751)	155	18	3.36	+	5.36	3.34e-08	3.71e-06
response to reactive oxygen species (GO:0000302)	155	18	3.36	+	5.36	3.34e-08	3.64e-06
defense response to fungus (GO:0050832)	250	29	5.42	+	5.35	2.24e-12	3.63e-10
positive regulation of response to biotic stimulus (GO:0002833)	78	9	1.69	+	5.33	9.63e-05	0.00473
response to fungus (GO:0009620)	347	40	7.52	+	5.32	1.68e-16	3.15e-14
response to hydrogen peroxide (GO:0042542)	70	8	1.52	+	5.27	0.000249	0.0102
calcium-mediated signaling (GO:0019722)	79	9	1.71	+	5.26	0.000105	0.00508
sulfur compound biosynthetic process (GO:0044272)	143	16	3.1	+	5.16	3.05e-07	2.81e-05
defense response to other organism (GO:0098542)	805	88	17.44	+	5.05	8.24e-34	3.79e-31
regulation of innate immune response (GO:0045088)	101	11	2.19	+	5.03	2.7e-05	0.0015
regulation of immune system process (GO:0002682)	122	13	2.64	+	4.92	6.35e-06	0.000422
second-messenger-mediated signaling (GO:0019932)	85	9	1.84	+	4.89	0.000175	0.00766
defense response (GO:0006952)	952	100	20.63	+	4.85	3.76e-37	2.5e-34
response to external biotic stimulus (GO:0043207)	1092	114	23.66	+	4.82	2.71e-42	5.4e-39
response to other organism (GO:0051707)	1092	114	23.66	+	4.82	2.71e-42	4.05e-39
response to biotic stimulus (GO:0009607)	1093	114	23.68	+	4.81	2.94e-42	3.52e-39
positive regulation of defense response (GO:0031349)	87	9	1.88	+	4.77	0.000206	0.00861
response to wounding (GO:0009611)	216	22	4.68	+	4.7	9.2e-09	1.1e-06
interspecies interaction between organisms (GO:0044419)	1120	114	24.27	+	4.7	2.56e-41	2.55e-38
detoxification (GO:0098754)	100	10	2.17	+	4.62	0.00012	0.00555
response to oxidative stress (GO:0006979)	455	45	9.86	+	4.56	3.98e-16	7.22e-14
secondary metabolic process (GO:0019748)	302	29	6.54	+	4.43	1.46e-10	1.94e-08
regulation of response to external stimulus (GO:0032101)	180	17	3.9	+	4.36	1.16e-06	9.55e-05
response to virus (GO:0009615)	85	8	1.84	+	4.34	0.000819	0.0269
S-glycoside metabolic process (GO:0016143)	112	10	2.43	+	4.12	0.000281	0.0113
glucosinolate metabolic process (GO:0019760)	112	10	2.43	+	4.12	0.000281	0.0112
glycosinolate metabolic process (GO:0019757)	112	10	2.43	+	4.12	0.000281	0.0111
amine metabolic process (GO:0009308)	115	10	2.49	+	4.01	0.000341	0.0125
response to karrikin (GO:0080167)	128	11	2.77	+	3.97	0.000192	0.00811
regulation of response to biotic stimulus (GO:0002831)	175	15	3.79	+	3.96	1.44e-05	0.000871
leaf senescence (GO:0010150)	106	9	2.3	+	3.92	0.000784	0.0261
response to external stimulus (GO:0009605)	1508	128	32.67	+	3.92	6.43e-39	4.81e-36
response to organic cyclic compound (GO:0014070)	287	24	6.22	+	3.86	6.5e-08	6.83e-06
response to toxic substance (GO:0009636)	120	10	2.6	+	3.85	0.000467	0.0163
phenylpropanoid metabolic process (GO:0009698)	109	9	2.36	+	3.81	0.000942	0.0302
cellular response to chemical stimulus (GO:0070887)	1088	89	23.57	+	3.78	1.03e-25	3.26e-23
plant organ senescence (GO:0090693)	112	9	2.43	+	3.71	0.00113	0.0353
response to jasmonic acid (GO:0009753)	174	13	3.77	+	3.45	0.000192	0.00814
cellular amino acid biosynthetic process (GO:0008652)	206	15	4.46	+	3.36	8.29e-05	0.00417
cellular response to stress (GO:0033554)	1119	80	24.24	+	3.3	8.86e-20	1.89e-17
response to ethylene (GO:0009723)	154	11	3.34	+	3.3	0.000829	0.0271
alpha-amino acid biosynthetic process (GO:1901607)	183	13	3.96	+	3.28	0.000303	0.0117
response to oxygen-containing compound (GO:1901700)	1511	105	32.74	+	3.21	4.71e-25	1.41e-22
response to acid chemical (GO:0001101)	395	27	8.56	+	3.15	4.47e-07	3.82e-05
response to stress (GO:0006950)	3090	208	66.95	+	3.11	9.91e-51	2.97e-47
regulation of defense response (GO:0031347)	255	17	5.52	+	3.08	7.96e-05	0.00404
monocarboxylic acid biosynthetic process (GO:0072330)	211	14	4.57	+	3.06	0.000347	0.0126
sulfur compound metabolic process (GO:0006790)	350	23	7.58	+	3.03	5.82e-06	0.000391
response to chemical (GO:0042221)	2682	176	58.11	+	3.03	1.99e-40	1.7e-37
cell wall organization (GO:0071555)	270	17	5.85	+	2.91	0.000152	0.00685
response to inorganic substance (GO:0010035)	908	57	19.67	+	2.9	3.91e-12	6.16e-10
response to water deprivation (GO:0009414)	354	22	7.67	+	2.87	2.08e-05	0.00121
response to water (GO:0009415)	363	22	7.86	+	2.8	2.98e-05	0.00162
response to organic substance (GO:0010033)	1711	103	37.07	+	2.78	3.42e-20	7.59e-18
external encapsulating structure organization (GO:0045229)	316	19	6.85	+	2.78	0.000113	0.0053
organic acid biosynthetic process (GO:0016053)	473	28	10.25	+	2.73	3.87e-06	0.000273
carboxylic acid biosynthetic process (GO:0046394)	473	28	10.25	+	2.73	3.87e-06	0.00027
response to abiotic stimulus (GO:0009628)	2126	125	46.06	+	2.71	8.6e-24	2.24e-21
alpha-amino acid metabolic process (GO:1901605)	280	16	6.07	+	2.64	0.000644	0.0221
regulation of response to stress (GO:0080134)	388	22	8.41	+	2.62	7.56e-05	0.00387
positive regulation of response to stimulus (GO:0048584)	248	14	5.37	+	2.61	0.00153	0.0444
response to abscisic acid (GO:0009737)	496	28	10.75	+	2.61	8.95e-06	0.000564
response to alcohol (GO:0097305)	500	28	10.83	+	2.58	1.03e-05	0.000642
cellular response to stimulus (GO:0051716)	2521	136	54.62	+	2.49	1.3e-22	3.12e-20
cell wall organization or biogenesis (GO:0071554)	501	27	10.85	+	2.49	3.88e-05	0.00207
response to cold (GO:0009409)	413	22	8.95	+	2.46	0.000259	0.0106
response to stimulus (GO:0050896)	5567	290	120.62	+	2.4	1.53e-52	9.17e-49
cellular response to oxygen-containing compound (GO:1901701)	512	26	11.09	+	2.34	0.000107	0.00509
protein phosphorylation (GO:0006468)	1037	52	22.47	+	2.31	6.66e-08	6.87e-06
response to osmotic stress (GO:0006970)	526	26	11.4	+	2.28	0.000233	0.00963
response to lipid (GO:0033993)	670	33	14.52	+	2.27	2.51e-05	0.00141
signal transduction (GO:0007165)	1330	65	28.82	+	2.26	2.84e-09	3.62e-07
response to endogenous stimulus (GO:0009719)	1274	62	27.6	+	2.25	8.11e-09	9.9e-07
response to metal ion (GO:0010038)	433	21	9.38	+	2.24	0.00084	0.0272
signaling (GO:0023052)	1369	66	29.66	+	2.23	4.24e-09	5.29e-07
cell communication (GO:0007154)	1618	78	35.06	+	2.23	1.44e-10	1.95e-08
cellular amino acid metabolic process (GO:0006520)	397	19	8.6	+	2.21	0.00171	0.0494
response to hormone (GO:0009725)	1237	58	26.8	+	2.16	9.32e-08	9.29e-06
phosphorylation (GO:0016310)	1216	56	26.35	+	2.13	3.78e-07	3.38e-05
response to temperature stimulus (GO:0009266)	615	28	13.32	+	2.1	0.000406	0.0144
cellular response to endogenous stimulus (GO:0071495)	529	24	11.46	+	2.09	0.00139	0.0414
small molecule biosynthetic process (GO:0044283)	642	29	13.91	+	2.08	0.00033	0.0121
cellular response to organic substance (GO:0071310)	672	30	14.56	+	2.06	0.000291	0.0114
regulation of response to stimulus (GO:0048583)	737	32	15.97	+	2	0.000315	0.0118
oxoacid metabolic process (GO:0043436)	1018	41	22.06	+	1.86	0.000277	0.0112
organic acid metabolic process (GO:0006082)	1021	41	22.12	+	1.85	0.000283	0.0111
aromatic compound biosynthetic process (GO:0019438)	800	32	17.33	+	1.85	0.00131	0.0394
cellular process (GO:0009987)	11959	314	259.11	+	1.21	8.94e-06	0.000569
macromolecule metabolic process (GO:0043170)	5482	88	118.77	-	0.74	0.0015	0.0444
cellular nitrogen compound metabolic process (GO:0034641)	2862	34	62.01	-	0.55	7.35e-05	0.00379
cellular component biogenesis (GO:0044085)	1316	9	28.51	-	0.32	3.34e-05	0.0018
cellular amide metabolic process (GO:0043603)	721	4	15.62	-	0.26	0.000963	0.0307
organelle organization (GO:0006996)	1686	8	36.53	-	0.22	1.54e-08	1.81e-06
peptide transport (GO:0015833)	635	3	13.76	-	0.22	0.00117	0.0364
amide transport (GO:0042886)	652	3	14.13	-	0.21	0.000831	0.027
nucleobase-containing compound metabolic process (GO:0006139)	2082	9	45.11	-	0.2	7.14e-11	9.93e-09
intracellular transport (GO:0046907)	718	3	15.56	-	0.19	0.000315	0.0118
establishment of localization in cell (GO:0051649)	763	3	16.53	-	0.18	0.000107	0.00512
protein-containing complex assembly (GO:0065003)	533	2	11.55	-	0.17	0.0013	0.0395
modification-dependent macromolecule catabolic process (GO:0043632)	536	2	11.61	-	0.17	0.0013	0.0394
proteolysis involved in cellular protein catabolic process (GO:0051603)	585	2	12.67	-	0.16	0.000677	0.0231
cellular protein catabolic process (GO:0044257)	594	2	12.87	-	0.16	0.000457	0.0161
protein-containing complex subunit organization (GO:0043933)	609	2	13.19	-	0.15	0.00032	0.0119
protein catabolic process (GO:0030163)	612	2	13.26	-	0.15	0.000321	0.0119
proteolysis (GO:0006508)	827	2	17.92	-	0.11	6.41e-06	0.000421
nucleic acid metabolic process (GO:0090304)	1703	4	36.9	-	0.11	7.83e-12	1.2e-09
cellular protein-containing complex assembly (GO:0034622)	473	1	10.25	-	0.1	0.000975	0.0309
translation (GO:0006412)	511	1	11.07	-	0.09	0.000473	0.0164
ubiquitin-dependent protein catabolic process (GO:0006511)	512	1	11.09	-	0.09	0.000304	0.0116
nucleobase-containing compound biosynthetic process (GO:0034654)	514	1	11.14	-	0.09	0.000304	0.0116
peptide biosynthetic process (GO:0043043)	516	1	11.18	-	0.09	0.000304	0.0115
amide biosynthetic process (GO:0043604)	590	1	12.78	-	0.08	6.89e-05	0.00362
macromolecule biosynthetic process (GO:0009059)	1323	2	28.66	-	0.07	2.36e-10	3.07e-08
cellular macromolecule biosynthetic process (GO:0034645)	1268	1	27.47	-	0.04	4.41e-11	6.28e-09
RNA metabolic process (GO:0016070)	1293	1	28.01	-	0.04	3.09e-11	4.62e-09
gene expression (GO:0010467)	1601	1	34.69	-	0.03	3.23e-14	5.52e-12
RNA processing (GO:0006396)	785	0	17.01	-	< 0.01	8.89e-08	9.02e-06
ncRNA metabolic process (GO:0034660)	454	0	9.84	-	< 0.01	0.000101	0.00489
ribosome biogenesis (GO:0042254)	368	0	7.97	-	< 0.01	0.000726	0.0243
ribonucleoprotein complex biogenesis (GO:0022613)	445	0	9.64	-	< 0.01	0.000159	0.00708
ncRNA processing (GO:0034470)	380	0	8.23	-	< 0.01	0.000478	0.0165

### Sheet: col0+bacteria depleted
Analysis Type:	PANTHER Overrepresentation Test (Released 20200728)
Annotation Version and Release Date:	GO Ontology database DOI: 10.5281/zenodo.4081749 Released 2020-10-09
Analyzed List:	upload_1 (Bacillus subtilis)
Reference List:	Bacillus subtilis (all genes in database)
Test Type:	FISHER
Correction:	FDR
GO biological process complete	Bacillus subtilis - REFLIST (4260)	upload_1 (297)	upload_1 (expected)	upload_1 (over/under)	upload_1 (fold Enrichment)	upload_1 (raw P-value)	upload_1 (FDR)
galactose metabolic process (GO:0006012)	6	5	0.42	+	11.95	0.000379	0.017
tricarboxylic acid cycle (GO:0006099)	16	13	1.12	+	11.65	7.79e-09	1.71e-05
hydrogen sulfide biosynthetic process (GO:0070814)	8	5	0.56	+	8.96	0.000947	0.0358
glycine metabolic process (GO:0006544)	8	5	0.56	+	8.96	0.000947	0.0352
hydrogen sulfide metabolic process (GO:0070813)	9	5	0.63	+	7.97	0.0014	0.0478
aerobic respiration (GO:0009060)	25	13	1.74	+	7.46	3.63e-07	0.000114
cysteine biosynthetic process (GO:0019344)	14	7	0.98	+	7.17	0.000244	0.0114
cysteine metabolic process (GO:0006534)	15	7	1.05	+	6.69	0.000339	0.0155
serine family amino acid metabolic process (GO:0009069)	33	12	2.3	+	5.22	1.93e-05	0.00184
cellular respiration (GO:0045333)	37	13	2.58	+	5.04	1.17e-05	0.00116
cellular amino acid catabolic process (GO:0009063)	43	14	3	+	4.67	1.1e-05	0.00115
alpha-amino acid catabolic process (GO:1901606)	37	12	2.58	+	4.65	4.87e-05	0.00345
serine family amino acid biosynthetic process (GO:0009070)	25	8	1.74	+	4.59	0.000978	0.0352
protein transport (GO:0015031)	48	15	3.35	+	4.48	8.01e-06	0.00103
establishment of protein localization (GO:0045184)	48	15	3.35	+	4.48	8.01e-06	0.000977
peptide transport (GO:0015833)	52	16	3.63	+	4.41	4.69e-06	0.000792
protein localization (GO:0008104)	49	15	3.42	+	4.39	9.86e-06	0.00108
energy derivation by oxidation of organic compounds (GO:0015980)	43	13	3	+	4.34	4.35e-05	0.00329
amide transport (GO:0042886)	54	16	3.76	+	4.25	7.03e-06	0.000963
phosphoenolpyruvate-dependent sugar phosphotransferase system (GO:0009401)	32	9	2.23	+	4.03	0.00103	0.0364
establishment of competence for transformation (GO:0030420)	52	14	3.63	+	3.86	6.47e-05	0.0043
DNA mediated transformation (GO:0009294)	52	14	3.63	+	3.86	6.47e-05	0.00417
carbohydrate transmembrane transport (GO:0034219)	34	9	2.37	+	3.8	0.00148	0.0498
organic acid transmembrane transport (GO:1903825)	34	9	2.37	+	3.8	0.00148	0.049
carboxylic acid transmembrane transport (GO:1905039)	34	9	2.37	+	3.8	0.00148	0.0483
genetic transfer (GO:0009292)	53	14	3.7	+	3.79	7.7e-05	0.00483
multi-organism process (GO:0051704)	55	14	3.83	+	3.65	0.000108	0.00551
multi-organism cellular process (GO:0044764)	55	14	3.83	+	3.65	0.000108	0.00539
macromolecule localization (GO:0033036)	68	17	4.74	+	3.59	2.41e-05	0.00221
carboxylic acid catabolic process (GO:0046395)	76	18	5.3	+	3.4	2.59e-05	0.00227
organic acid catabolic process (GO:0016054)	77	18	5.37	+	3.35	3.01e-05	0.00245
organonitrogen compound catabolic process (GO:1901565)	95	20	6.62	+	3.02	4.03e-05	0.00316
small molecule catabolic process (GO:0044282)	122	25	8.51	+	2.94	6.49e-06	0.000949
generation of precursor metabolites and energy (GO:0006091)	92	18	6.41	+	2.81	0.00022	0.0105
cellular response to external stimulus (GO:0071496)	78	15	5.44	+	2.76	0.000858	0.0336
cellular response to extracellular stimulus (GO:0031668)	78	15	5.44	+	2.76	0.000858	0.033
response to extracellular stimulus (GO:0009991)	79	15	5.51	+	2.72	0.000962	0.0352
organic substance catabolic process (GO:1901575)	242	45	16.87	+	2.67	1.48e-08	1.62e-05
organic substance transport (GO:0071702)	227	42	15.83	+	2.65	5.48e-08	2e-05
cellular catabolic process (GO:0044248)	189	34	13.18	+	2.58	2e-06	0.0004
catabolic process (GO:0009056)	268	47	18.68	+	2.52	3.61e-08	1.58e-05
nitrogen compound transport (GO:0071705)	147	25	10.25	+	2.44	0.000109	0.00533
carbohydrate metabolic process (GO:0005975)	207	35	14.43	+	2.43	5.36e-06	0.000841
alpha-amino acid metabolic process (GO:1901605)	170	26	11.85	+	2.19	0.000497	0.0214
cell differentiation (GO:0030154)	269	38	18.75	+	2.03	9.7e-05	0.00591
sporulation resulting in formation of a cellular spore (GO:0030435)	269	38	18.75	+	2.03	9.7e-05	0.00575
anatomical structure formation involved in morphogenesis (GO:0048646)	269	38	18.75	+	2.03	9.7e-05	0.0056
cellular developmental process (GO:0048869)	269	38	18.75	+	2.03	9.7e-05	0.00546
carboxylic acid metabolic process (GO:0019752)	370	52	25.8	+	2.02	3.68e-06	0.000672
anatomical structure morphogenesis (GO:0009653)	271	38	18.89	+	2.01	0.000104	0.00569
anatomical structure development (GO:0048856)	271	38	18.89	+	2.01	0.000104	0.00555
sporulation (GO:0043934)	272	38	18.96	+	2	0.000108	0.00563
oxoacid metabolic process (GO:0043436)	382	52	26.63	+	1.95	8.37e-06	0.000967
developmental process (GO:0032502)	292	38	20.36	+	1.87	0.000437	0.0192
organic acid metabolic process (GO:0006082)	411	53	28.65	+	1.85	2.64e-05	0.00222
small molecule metabolic process (GO:0044281)	650	79	45.32	+	1.74	1.58e-06	0.000347
transmembrane transport (GO:0055085)	394	46	27.47	+	1.67	0.00104	0.0362
establishment of localization (GO:0051234)	485	55	33.81	+	1.63	0.00054	0.0228
transport (GO:0006810)	485	55	33.81	+	1.63	0.00054	0.0224
primary metabolic process (GO:0044238)	1220	119	85.06	+	1.4	5.41e-05	0.00371
metabolic process (GO:0008152)	1723	165	120.12	+	1.37	5.01e-07	0.000137
cellular metabolic process (GO:0044237)	1392	132	97.05	+	1.36	4.49e-05	0.00328
organic substance metabolic process (GO:0071704)	1430	129	99.7	+	1.29	0.000773	0.0309
cellular process (GO:0009987)	2141	193	149.27	+	1.29	1.01e-06	0.000245
biological_process (GO:0008150)	2655	232	185.1	+	1.25	2.3e-08	1.26e-05
Unclassified (UNCLASSIFIED)	1605	65	111.9	-	0.58	2.3e-08	1.68e-05
gene expression (GO:0010467)	233	4	16.24	-	0.25	0.000627	0.0255
