## Supplementary material for "Plant immune system activation is necessary for efficient interaction with auxin secreting beneficial bacteria": Table S4

### Sheet: WT + ROS enriched
Analysis Type:	PANTHER Overrepresentation Test (Released 20200728)
Annotation Version and Release Date:	GO Ontology database DOI: 10.5281/zenodo.4081749 Released 2020-10-09
Analyzed List:	upload_1 (Bacillus subtilis)
Reference List:	Bacillus subtilis (all genes in database)
Test Type:	FISHER
Correction:	FDR
GO biological process complete	Bacillus subtilis - REFLIST (4260)	upload_1 (347)	upload_1 (expected)	upload_1 (over/under)	upload_1 (fold Enrichment)	upload_1 (raw P-value)	upload_1 (FDR)
protoporphyrinogen IX metabolic process (GO:0046501)	8	5	0.65	+	7.67	0.00183	0.0461
queuosine biosynthetic process (GO:0008616)	8	5	0.65	+	7.67	0.00183	0.0456
protoporphyrinogen IX biosynthetic process (GO:0006782)	8	5	0.65	+	7.67	0.00183	0.045
queuosine metabolic process (GO:0046116)	8	5	0.65	+	7.67	0.00183	0.0445
siderophore-dependent iron import into cell (GO:0033214)	12	7	0.98	+	7.16	0.000295	0.0141
iron coordination entity transport (GO:1901678)	14	8	1.14	+	7.02	0.00012	0.00709
iron import into cell (GO:0033212)	13	7	1.06	+	6.61	0.000425	0.0163
SOS response (GO:0009432)	19	10	1.55	+	6.46	2.83e-05	0.002
import into cell (GO:0098657)	14	7	1.14	+	6.14	0.000596	0.0198
cellular iron ion homeostasis (GO:0006879)	17	8	1.38	+	5.78	0.000331	0.0148
iron ion transport (GO:0006826)	17	8	1.38	+	5.78	0.000331	0.0145
cellular transition metal ion homeostasis (GO:0046916)	18	8	1.47	+	5.46	0.000447	0.0166
cellular metal ion homeostasis (GO:0006875)	19	8	1.55	+	5.17	0.000594	0.02
porphyrin-containing compound biosynthetic process (GO:0006779)	22	9	1.79	+	5.02	0.00032	0.0149
porphyrin-containing compound metabolic process (GO:0006778)	22	9	1.79	+	5.02	0.00032	0.0146
transition metal ion transport (GO:0000041)	33	13	2.69	+	4.84	2.08e-05	0.00163
tetrapyrrole biosynthetic process (GO:0033014)	23	9	1.87	+	4.8	0.000416	0.0169
tetrapyrrole metabolic process (GO:0033013)	23	9	1.87	+	4.8	0.000416	0.0166
cellular chemical homeostasis (GO:0055082)	23	9	1.87	+	4.8	0.000416	0.0163
heme metabolic process (GO:0042168)	18	7	1.47	+	4.77	0.0019	0.0457
heme biosynthetic process (GO:0006783)	18	7	1.47	+	4.77	0.0019	0.0452
cellular cation homeostasis (GO:0030003)	21	8	1.71	+	4.68	0.001	0.0286
cellular ion homeostasis (GO:0006873)	21	8	1.71	+	4.68	0.001	0.0283
iron ion homeostasis (GO:0055072)	28	10	2.28	+	4.38	0.000361	0.0155
transition metal ion homeostasis (GO:0055076)	29	10	2.36	+	4.23	0.000454	0.0163
DNA conformation change (GO:0071103)	36	12	2.93	+	4.09	0.00016	0.00879
establishment of localization in cell (GO:0051649)	24	8	1.95	+	4.09	0.00202	0.0471
metal ion homeostasis (GO:0055065)	30	10	2.44	+	4.09	0.000565	0.0194
cellular homeostasis (GO:0019725)	37	12	3.01	+	3.98	0.000198	0.0101
DNA-dependent DNA replication (GO:0006261)	28	9	2.28	+	3.95	0.00132	0.0361
chromosome organization (GO:0051276)	38	12	3.1	+	3.88	0.000243	0.0121
chemical homeostasis (GO:0048878)	35	11	2.85	+	3.86	0.000456	0.0161
inorganic ion homeostasis (GO:0098771)	32	10	2.61	+	3.84	0.000857	0.0261
cation homeostasis (GO:0055080)	32	10	2.61	+	3.84	0.000857	0.0258
ion homeostasis (GO:0050801)	33	10	2.69	+	3.72	0.00104	0.029
homeostatic process (GO:0042592)	49	14	3.99	+	3.51	0.000181	0.00946
DNA repair (GO:0006281)	70	19	5.7	+	3.33	2.38e-05	0.00174
metal ion transport (GO:0030001)	72	19	5.86	+	3.24	3.31e-05	0.00227
cellular response to DNA damage stimulus (GO:0006974)	76	20	6.19	+	3.23	2.12e-05	0.00161
DNA replication (GO:0006260)	50	13	4.07	+	3.19	0.00066	0.0216
ribosome biogenesis (GO:0042254)	58	14	4.72	+	2.96	0.000776	0.0243
ribonucleoprotein complex biogenesis (GO:0022613)	58	14	4.72	+	2.96	0.000776	0.024
RNA processing (GO:0006396)	76	18	6.19	+	2.91	0.000174	0.00932
ncRNA processing (GO:0034470)	72	17	5.86	+	2.9	0.000272	0.0132
DNA metabolic process (GO:0006259)	129	30	10.51	+	2.86	1.66e-06	0.000165
cellular response to stress (GO:0033554)	99	22	8.06	+	2.73	7.62e-05	0.00464
gene expression (GO:0010467)	233	51	18.98	+	2.69	1.7e-09	4.67e-07
translation (GO:0006412)	109	23	8.88	+	2.59	0.000132	0.0076
RNA metabolic process (GO:0016070)	155	32	12.63	+	2.53	7e-06	0.00064
nucleic acid metabolic process (GO:0090304)	295	60	24.03	+	2.5	7.17e-10	3.15e-07
peptide biosynthetic process (GO:0043043)	131	26	10.67	+	2.44	0.000142	0.00799
cellular macromolecule biosynthetic process (GO:0034645)	283	56	23.05	+	2.43	6.27e-09	1.38e-06
response to stress (GO:0006950)	142	28	11.57	+	2.42	7.26e-05	0.00455
ncRNA metabolic process (GO:0034660)	102	20	8.31	+	2.41	0.000732	0.0233
macromolecule biosynthetic process (GO:0009059)	303	58	24.68	+	2.35	9.59e-09	1.91e-06
regulation of biological quality (GO:0065008)	107	20	8.72	+	2.29	0.00161	0.0411
peptide metabolic process (GO:0006518)	142	26	11.57	+	2.25	0.000453	0.0166
cation transport (GO:0006812)	116	21	9.45	+	2.22	0.00145	0.0375
amide biosynthetic process (GO:0043604)	168	29	13.68	+	2.12	0.000434	0.0164
cellular macromolecule metabolic process (GO:0044260)	537	92	43.74	+	2.1	3.23e-11	7.08e-08
cellular component organization or biogenesis (GO:0071840)	276	47	22.48	+	2.09	8.44e-06	0.000712
aromatic compound biosynthetic process (GO:0019438)	259	43	21.1	+	2.04	3.63e-05	0.00241
cellular component biogenesis (GO:0044085)	181	30	14.74	+	2.03	0.000681	0.022
cellular nitrogen compound biosynthetic process (GO:0044271)	404	65	32.91	+	1.98	4.47e-07	4.9e-05
cellular aromatic compound metabolic process (GO:0006725)	588	93	47.9	+	1.94	1.29e-09	4.03e-07
organic cyclic compound metabolic process (GO:1901360)	614	96	50.01	+	1.92	9.89e-10	3.62e-07
organic cyclic compound biosynthetic process (GO:1901362)	301	47	24.52	+	1.92	4.95e-05	0.00319
cellular protein metabolic process (GO:0044267)	244	38	19.88	+	1.91	0.000398	0.0165
cellular nitrogen compound metabolic process (GO:0034641)	701	109	57.1	+	1.91	5.67e-11	6.22e-08
nucleobase-containing compound metabolic process (GO:0006139)	477	73	38.85	+	1.88	4.45e-07	5.14e-05
heterocycle metabolic process (GO:0046483)	596	90	48.55	+	1.85	2.65e-08	4.85e-06
macromolecule metabolic process (GO:0043170)	741	111	60.36	+	1.84	3.59e-10	2.62e-07
heterocycle biosynthetic process (GO:0018130)	288	42	23.46	+	1.79	0.000496	0.0173
organonitrogen compound biosynthetic process (GO:1901566)	486	69	39.59	+	1.74	1.49e-05	0.00121
cellular biosynthetic process (GO:0044249)	746	104	60.77	+	1.71	5.24e-08	8.22e-06
organic substance biosynthetic process (GO:1901576)	749	104	61.01	+	1.7	7.77e-08	1.14e-05
biosynthetic process (GO:0009058)	792	106	64.51	+	1.64	3.1e-07	3.78e-05
nitrogen compound metabolic process (GO:0006807)	1110	147	90.42	+	1.63	3.64e-10	2e-07
cellular metabolic process (GO:0044237)	1392	165	113.39	+	1.46	4.6e-08	7.76e-06
primary metabolic process (GO:0044238)	1220	140	99.38	+	1.41	7.37e-06	0.000646
organic substance metabolic process (GO:0071704)	1430	162	116.48	+	1.39	1.33e-06	0.000139
organonitrogen compound metabolic process (GO:1901564)	815	91	66.39	+	1.37	0.00195	0.0461
cellular process (GO:0009987)	2141	231	174.4	+	1.32	4.95e-09	1.21e-06
metabolic process (GO:0008152)	1723	184	140.35	+	1.31	6.94e-06	0.000662
biological_process (GO:0008150)	2655	264	216.26	+	1.22	1.62e-07	2.22e-05
Unclassified (UNCLASSIFIED)	1605	83	130.74	-	0.63	1.62e-07	2.08e-05
cell differentiation (GO:0030154)	269	8	21.91	-	0.37	0.00136	0.0368
sporulation resulting in formation of a cellular spore (GO:0030435)	269	8	21.91	-	0.37	0.00136	0.0363
anatomical structure formation involved in morphogenesis (GO:0048646)	269	8	21.91	-	0.37	0.00136	0.0359
cellular developmental process (GO:0048869)	269	8	21.91	-	0.37	0.00136	0.0355
anatomical structure morphogenesis (GO:0009653)	271	8	22.07	-	0.36	0.000985	0.0288
anatomical structure development (GO:0048856)	271	8	22.07	-	0.36	0.000985	0.0284
sporulation (GO:0043934)	272	8	22.16	-	0.36	0.000983	0.0292
developmental process (GO:0032502)	292	8	23.78	-	0.34	0.000387	0.0163

### Sheet: ysne + ROS enriched
Analysis Type:	PANTHER Overrepresentation Test (Released 20200728)
Annotation Version and Release Date:	GO Ontology database DOI: 10.5281/zenodo.4081749 Released 2020-10-09
Analyzed List:	upload_1 (Bacillus subtilis)
Reference List:	Bacillus subtilis (all genes in database)
Test Type:	FISHER
Correction:	FDR
GO biological process complete	Bacillus subtilis - REFLIST (4260)	upload_1 (142)	upload_1 (expected)	upload_1 (over/under)	upload_1 (fold Enrichment)	upload_1 (raw P-value)	upload_1 (FDR)
'de novo' pyrimidine nucleobase biosynthetic process (GO:0006207)	6	4	0.2	+	20	0.000187	0.0128
pyrimidine nucleobase biosynthetic process (GO:0019856)	9	5	0.3	+	16.67	5.15e-05	0.00808
pyrimidine ribonucleoside monophosphate biosynthetic process (GO:0009174)	10	5	0.33	+	15	7.53e-05	0.00972
pyrimidine ribonucleoside monophosphate metabolic process (GO:0009173)	10	5	0.33	+	15	7.53e-05	0.00918
'de novo' UMP biosynthetic process (GO:0044205)	8	4	0.27	+	15	0.00042	0.0219
UMP metabolic process (GO:0046049)	10	5	0.33	+	15	7.53e-05	0.0087
nucleotide-excision repair (GO:0006289)	8	4	0.27	+	15	0.00042	0.0214
UMP biosynthetic process (GO:0006222)	10	5	0.33	+	15	7.53e-05	0.00826
pyrimidine nucleobase metabolic process (GO:0006206)	11	5	0.37	+	13.64	0.000107	0.00937
one-carbon metabolic process (GO:0006730)	10	4	0.33	+	12	0.000807	0.0362
pyrimidine ribonucleotide biosynthetic process (GO:0009220)	13	5	0.43	+	11.54	0.000199	0.0132
pyrimidine nucleoside monophosphate biosynthetic process (GO:0009130)	14	5	0.47	+	10.71	0.000263	0.0156
pyrimidine nucleoside monophosphate metabolic process (GO:0009129)	14	5	0.47	+	10.71	0.000263	0.0152
nucleobase biosynthetic process (GO:0046112)	14	5	0.47	+	10.71	0.000263	0.0148
pyrimidine ribonucleotide metabolic process (GO:0009218)	14	5	0.47	+	10.71	0.000263	0.0144
pyrimidine nucleotide biosynthetic process (GO:0006221)	20	7	0.67	+	10.5	1.62e-05	0.00508
SOS response (GO:0009432)	19	6	0.63	+	9.47	0.000108	0.00913
pyrimidine nucleotide metabolic process (GO:0006220)	23	7	0.77	+	9.13	3.43e-05	0.00751
glutamine metabolic process (GO:0006541)	19	5	0.63	+	7.89	0.000843	0.037
methionine biosynthetic process (GO:0009086)	20	5	0.67	+	7.5	0.00103	0.0442
pyrimidine-containing compound biosynthetic process (GO:0072528)	37	9	1.23	+	7.3	1.17e-05	0.00427
pyrimidine-containing compound metabolic process (GO:0072527)	44	9	1.47	+	6.14	3.88e-05	0.00774
nucleobase metabolic process (GO:0009112)	31	6	1.03	+	5.81	0.00103	0.0435
aspartate family amino acid biosynthetic process (GO:0009067)	38	7	1.27	+	5.53	0.000509	0.0254
DNA repair (GO:0006281)	70	11	2.33	+	4.71	4.67e-05	0.00787
cellular response to DNA damage stimulus (GO:0006974)	76	11	2.53	+	4.34	9.13e-05	0.00871
alpha-amino acid biosynthetic process (GO:1901607)	127	16	4.23	+	3.78	1.08e-05	0.00474
cellular amino acid biosynthetic process (GO:0008652)	137	17	4.57	+	3.72	6.75e-06	0.0037
cellular response to stress (GO:0033554)	99	12	3.3	+	3.64	0.000202	0.013
DNA metabolic process (GO:0006259)	129	14	4.3	+	3.26	0.000173	0.0122
response to stress (GO:0006950)	142	15	4.73	+	3.17	0.000133	0.0108
alpha-amino acid metabolic process (GO:1901605)	170	17	5.67	+	3	8.66e-05	0.00863
carboxylic acid biosynthetic process (GO:0046394)	199	19	6.63	+	2.86	5.78e-05	0.00845
cellular amino acid metabolic process (GO:0006520)	218	20	7.27	+	2.75	6.12e-05	0.00839
organic acid biosynthetic process (GO:0016053)	223	19	7.43	+	2.56	0.000235	0.0147
small molecule biosynthetic process (GO:0044283)	316	25	10.53	+	2.37	7.7e-05	0.00805
nucleobase-containing compound metabolic process (GO:0006139)	477	32	15.9	+	2.01	0.000146	0.011
cellular aromatic compound metabolic process (GO:0006725)	588	39	19.6	+	1.99	2.53e-05	0.00616
heterocycle metabolic process (GO:0046483)	596	39	19.87	+	1.96	4.4e-05	0.00804
organic cyclic compound metabolic process (GO:1901360)	614	39	20.47	+	1.91	9.33e-05	0.00853
small molecule metabolic process (GO:0044281)	650	40	21.67	+	1.85	0.000137	0.0107
biosynthetic process (GO:0009058)	792	45	26.4	+	1.7	0.000283	0.0151
primary metabolic process (GO:0044238)	1220	69	40.67	+	1.7	8.19e-07	0.000898
organic substance biosynthetic process (GO:1901576)	749	42	24.97	+	1.68	0.000526	0.0257
nitrogen compound metabolic process (GO:0006807)	1110	61	37	+	1.65	1.81e-05	0.00496
organic substance metabolic process (GO:0071704)	1430	76	47.67	+	1.59	2.15e-06	0.00157
metabolic process (GO:0008152)	1723	91	57.43	+	1.58	2.89e-08	6.35e-05
cellular metabolic process (GO:0044237)	1392	68	46.4	+	1.47	0.000261	0.0159
establishment of localization (GO:0051234)	485	4	16.17	-	0.25	0.000551	0.0263
transport (GO:0006810)	485	4	16.17	-	0.25	0.000551	0.0257
localization (GO:0051179)	513	4	17.1	-	0.23	0.000172	0.0126
organic substance transport (GO:0071702)	227	0	7.57	-	< 0.01	0.000785	0.0359

### Sheet: ysne + ROS depleted
Analysis Type:	PANTHER Overrepresentation Test (Released 20200728)
Annotation Version and Release Date:	GO Ontology database DOI: 10.5281/zenodo.4081749 Released 2020-10-09
Analyzed List:	upload_1 (Bacillus subtilis)
Reference List:	Bacillus subtilis (all genes in database)
Test Type:	FISHER
Correction:	FDR
GO biological process complete	Bacillus subtilis - REFLIST (4260)	upload_1 (168)	upload_1 (expected)	upload_1 (over/under)	upload_1 (fold Enrichment)	upload_1 (raw P-value)	upload_1 (FDR)
positive chemotaxis (GO:0050918)	3	3	0.12	+	25.36	0.000986	0.0238
protein targeting to ER (GO:0045047)	4	3	0.16	+	19.02	0.00168	0.0392
protein localization to organelle (GO:0033365)	4	3	0.16	+	19.02	0.00168	0.0387
establishment of protein localization to endoplasmic reticulum (GO:0072599)	4	3	0.16	+	19.02	0.00168	0.0383
establishment of protein localization to organelle (GO:0072594)	4	3	0.16	+	19.02	0.00168	0.0379
SRP-dependent cotranslational protein targeting to membrane (GO:0006614)	4	3	0.16	+	19.02	0.00168	0.0376
cotranslational protein targeting to membrane (GO:0006613)	4	3	0.16	+	19.02	0.00168	0.0372
protein targeting to membrane (GO:0006612)	4	3	0.16	+	19.02	0.00168	0.0368
protein localization to endoplasmic reticulum (GO:0070972)	4	3	0.16	+	19.02	0.00168	0.0364
taxis (GO:0042330)	24	17	0.95	+	17.96	2.15e-14	3.37e-12
chemotaxis (GO:0006935)	24	17	0.95	+	17.96	2.15e-14	3.14e-12
ribosomal large subunit biogenesis (GO:0042273)	10	6	0.39	+	15.21	1.59e-05	0.000647
ribonucleoprotein complex subunit organization (GO:0071826)	14	8	0.55	+	14.49	7.39e-07	3.77e-05
ribonucleoprotein complex assembly (GO:0022618)	14	8	0.55	+	14.49	7.39e-07	3.68e-05
ribosome assembly (GO:0042255)	16	9	0.63	+	14.26	1.59e-07	9.2e-06
ribosomal large subunit assembly (GO:0000027)	9	5	0.35	+	14.09	0.000112	0.00347
protein targeting (GO:0006605)	8	4	0.32	+	12.68	0.000779	0.0197
ribosomal small subunit biogenesis (GO:0042274)	8	4	0.32	+	12.68	0.000779	0.0194
locomotion (GO:0040011)	51	25	2.01	+	12.43	7.57e-18	2.37e-15
bacterial-type flagellum-dependent swarming motility (GO:0071978)	29	14	1.14	+	12.24	2.25e-10	2.46e-08
organelle assembly (GO:0070925)	39	17	1.54	+	11.05	8.47e-12	9.78e-10
cilium or flagellum-dependent cell motility (GO:0001539)	36	15	1.42	+	10.57	2.53e-10	2.65e-08
localization of cell (GO:0051674)	36	15	1.42	+	10.57	2.53e-10	2.53e-08
cell motility (GO:0048870)	36	15	1.42	+	10.57	2.53e-10	2.42e-08
archaeal or bacterial-type flagellum-dependent cell motility (GO:0097588)	36	15	1.42	+	10.57	2.53e-10	2.32e-08
movement of cell or subcellular component (GO:0006928)	36	15	1.42	+	10.57	2.53e-10	2.22e-08
bacterial-type flagellum-dependent cell motility (GO:0071973)	35	14	1.38	+	10.14	1.59e-09	1.24e-07
cell projection assembly (GO:0030031)	21	8	0.83	+	9.66	7.89e-06	0.000333
bacterial-type flagellum assembly (GO:0044780)	21	8	0.83	+	9.66	7.89e-06	0.000327
DNA-templated transcription, initiation (GO:0006352)	19	7	0.75	+	9.34	3.57e-05	0.00128
peptide secretion (GO:0002790)	11	4	0.43	+	9.22	0.00197	0.0423
secretion by cell (GO:0032940)	11	4	0.43	+	9.22	0.00197	0.0419
establishment of protein localization to extracellular region (GO:0035592)	11	4	0.43	+	9.22	0.00197	0.0415
protein secretion (GO:0009306)	11	4	0.43	+	9.22	0.00197	0.0411
intracellular transport (GO:0046907)	11	4	0.43	+	9.22	0.00197	0.0407
secretion (GO:0046903)	11	4	0.43	+	9.22	0.00197	0.0403
intracellular protein transport (GO:0006886)	11	4	0.43	+	9.22	0.00197	0.0399
protein localization to extracellular region (GO:0071692)	11	4	0.43	+	9.22	0.00197	0.0396
regulation of DNA-templated transcription, initiation (GO:2000142)	20	7	0.79	+	8.88	4.66e-05	0.0016
translation (GO:0006412)	109	38	4.3	+	8.84	1.16e-22	2.54e-19
establishment of localization in cell (GO:0051649)	24	8	0.95	+	8.45	1.75e-05	0.000675
cellular protein-containing complex assembly (GO:0034622)	24	8	0.95	+	8.45	1.75e-05	0.000664
cell projection organization (GO:0030030)	31	10	1.22	+	8.18	1.91e-06	8.75e-05
bacterial-type flagellum organization (GO:0044781)	31	10	1.22	+	8.18	1.91e-06	8.57e-05
protein-containing complex assembly (GO:0065003)	26	8	1.03	+	7.8	2.84e-05	0.00106
cellular localization (GO:0051641)	27	8	1.06	+	7.51	3.56e-05	0.0013
peptide biosynthetic process (GO:0043043)	131	38	5.17	+	7.36	2.52e-20	1.38e-17
nucleic acid-templated transcription (GO:0097659)	32	9	1.26	+	7.13	1.62e-05	0.000645
transcription, DNA-templated (GO:0006351)	32	9	1.26	+	7.13	1.62e-05	0.000634
ribosome biogenesis (GO:0042254)	58	16	2.29	+	7	8.96e-09	6.34e-07
protein-containing complex subunit organization (GO:0043933)	29	8	1.14	+	7	5.47e-05	0.00185
ribonucleoprotein complex biogenesis (GO:0022613)	58	16	2.29	+	7	8.96e-09	6.15e-07
peptide metabolic process (GO:0006518)	142	38	5.6	+	6.79	2.67e-19	1.17e-16
iron ion homeostasis (GO:0055072)	28	7	1.1	+	6.34	0.000273	0.00779
amide biosynthetic process (GO:0043604)	168	42	6.63	+	6.34	2.15e-20	1.57e-17
transition metal ion homeostasis (GO:0055076)	29	7	1.14	+	6.12	0.000329	0.00912
cellular component assembly (GO:0022607)	71	17	2.8	+	6.07	1.84e-08	1.22e-06
organelle organization (GO:0006996)	89	21	3.51	+	5.98	4.28e-10	3.48e-08
metal ion homeostasis (GO:0055065)	30	7	1.18	+	5.92	0.000392	0.0108
RNA biosynthetic process (GO:0032774)	40	9	1.58	+	5.71	7.3e-05	0.00243
gene expression (GO:0010467)	233	51	9.19	+	5.55	1.17e-22	1.28e-19
inorganic ion homeostasis (GO:0098771)	32	7	1.26	+	5.55	0.00055	0.0145
cation homeostasis (GO:0055080)	32	7	1.26	+	5.55	0.00055	0.0144
ion homeostasis (GO:0050801)	33	7	1.3	+	5.38	0.000646	0.0167
cellular amide metabolic process (GO:0043603)	207	42	8.16	+	5.14	1.8e-17	4.95e-15
chemical homeostasis (GO:0048878)	35	7	1.38	+	5.07	0.000876	0.0214
protein transport (GO:0015031)	48	9	1.89	+	4.75	0.000246	0.0074
establishment of protein localization (GO:0045184)	48	9	1.89	+	4.75	0.000246	0.0073
protein localization (GO:0008104)	49	9	1.93	+	4.66	0.000282	0.00793
cellular protein metabolic process (GO:0044267)	244	44	9.62	+	4.57	1.31e-16	2.88e-14
cellular macromolecule biosynthetic process (GO:0034645)	283	49	11.16	+	4.39	6.58e-18	2.41e-15
peptide transport (GO:0015833)	52	9	2.05	+	4.39	0.000417	0.0113
amide transport (GO:0042886)	54	9	2.13	+	4.23	0.000533	0.0143
macromolecule biosynthetic process (GO:0009059)	303	49	11.95	+	4.1	8.13e-17	1.98e-14
response to external stimulus (GO:0009605)	116	18	4.57	+	3.93	2.14e-06	9.21e-05
response to chemical (GO:0042221)	154	23	6.07	+	3.79	1.35e-07	8.25e-06
cellular component biogenesis (GO:0044085)	181	25	7.14	+	3.5	1.43e-07	8.5e-06
signal transduction (GO:0007165)	98	13	3.86	+	3.36	0.000249	0.00727
macromolecule localization (GO:0033036)	68	9	2.68	+	3.36	0.0023	0.0459
signaling (GO:0023052)	99	13	3.9	+	3.33	0.000272	0.00786
cellular nitrogen compound biosynthetic process (GO:0044271)	404	52	15.93	+	3.26	4.07e-14	5.58e-12
protein metabolic process (GO:0019538)	352	45	13.88	+	3.24	4.55e-12	5.54e-10
nitrogen compound transport (GO:0071705)	147	18	5.8	+	3.1	4.09e-05	0.00143
cellular component organization or biogenesis (GO:0071840)	276	33	10.88	+	3.03	2.71e-08	1.75e-06
RNA metabolic process (GO:0016070)	155	18	6.11	+	2.94	7.71e-05	0.00252
cellular component organization (GO:0016043)	225	26	8.87	+	2.93	1.83e-06	8.56e-05
organic substance transport (GO:0071702)	227	26	8.95	+	2.9	2.13e-06	9.37e-05
cellular macromolecule metabolic process (GO:0044260)	537	58	21.18	+	2.74	9.41e-13	1.21e-10
localization (GO:0051179)	513	52	20.23	+	2.57	2.81e-10	2.37e-08
ion transport (GO:0006811)	229	22	9.03	+	2.44	0.000209	0.00637
organonitrogen compound biosynthetic process (GO:1901566)	486	45	19.17	+	2.35	8.03e-08	5.03e-06
establishment of localization (GO:0051234)	485	43	19.13	+	2.25	5.97e-07	3.28e-05
transport (GO:0006810)	485	43	19.13	+	2.25	5.97e-07	3.2e-05
cellular nitrogen compound metabolic process (GO:0034641)	701	61	27.65	+	2.21	1.76e-09	1.33e-07
macromolecule metabolic process (GO:0043170)	741	62	29.22	+	2.12	4.28e-09	3.13e-07
cellular biosynthetic process (GO:0044249)	746	58	29.42	+	1.97	2.11e-07	1.19e-05
transmembrane transport (GO:0055085)	394	30	15.54	+	1.93	0.000684	0.0174
organic substance biosynthetic process (GO:1901576)	749	57	29.54	+	1.93	6.34e-07	3.31e-05
response to stimulus (GO:0050896)	400	30	15.77	+	1.9	0.000782	0.0193
biosynthetic process (GO:0009058)	792	58	31.23	+	1.86	1.83e-06	8.71e-05
biological regulation (GO:0065007)	503	35	19.84	+	1.76	0.00104	0.0247
organonitrogen compound metabolic process (GO:1901564)	815	54	32.14	+	1.68	9.45e-05	0.003
primary metabolic process (GO:0044238)	1220	79	48.11	+	1.64	9.59e-07	4.67e-05
cellular process (GO:0009987)	2141	136	84.43	+	1.61	9.31e-16	1.57e-13
nitrogen compound metabolic process (GO:0006807)	1110	69	43.77	+	1.58	3.64e-05	0.00129
cellular metabolic process (GO:0044237)	1392	80	54.9	+	1.46	0.000109	0.00342
organic substance metabolic process (GO:0071704)	1430	82	56.39	+	1.45	8.57e-05	0.00277
biological_process (GO:0008150)	2655	152	104.7	+	1.45	5.36e-16	1.07e-13
metabolic process (GO:0008152)	1723	89	67.95	+	1.31	0.00135	0.0318
Unclassified (UNCLASSIFIED)	1605	16	63.3	-	0.25	5.36e-16	9.8e-14
